# Interplay of diffusive and active motion governs cohesin extrusion and CTCF barrier function

**DOI:** 10.64898/2026.11.10.765814

**Authors:** Maxime M.C. Tortora, Geoffrey Fudenberg

## Abstract

Cohesin-mediated loop extrusion constitutes a crucial process for the regulation of chromosome folding and gene expression. A rapidly-growing body of *in vitro* experiments suggests that cohesin molecular motor activity is finely modulated by both chemical and mechanical cues, whose interplay holds important implications in living cells for development and disease. Yet, biophysical models capable of accurately and efficiently capturing the breadth of reported cohesin behaviors, along with their impacts on DNA spatio-temporal organisation, remain lacking. Here, building on multiple experimental observations of single-cohesin dynamics, we introduce a mesoscale description of cohesin based on the general framework of jump-diffusion processes. We show that the finite stall force of cohesin naturally emerges from the conjunction of active, directional extrusion moves with passive, stochastic drift. The tension-dependent competition between these two orthogonal modes of motion gives rise to highly-heterogeneous cohesin kinetics featuring extrusion, translocation, and loop slipping phases, as observed *in vitro*. These behaviors are predicted to depend sensitively on both buffer composition and nucleosomal content, reconciling the surprising variability of cohesin kinetics reported across experimental conditions. This jump-diffusion model (JDM) is fully parametrized using available single-molecule measurements and bridges the timescale gap between microscopic stepping events and cohesin regulator association, thus providing mechanistic insights into how CTCF impedes extrusion. Hence, the JDM quantitatively describes force-dependent extrusion in both DNA curtain assays *in vitro* and in the context of native chromatin for genome folding predictions *in nucleo*, bridging these previously disparate contexts under a unified numerical and theoretical formalism.

**Significance statement:** Cohesin folds chromosomes into loops that help regulate gene expression, yet its diverse behaviors and sensitivity to mechanical forces remain largely unexplained. Here, we develop a theory for how competition between active DNA capture and passive sliding governs loop growth, shrinkage, and motion. This framework reconciles seemingly conflicting experimental observations, and predicts how weak forces generated by cohesin on naked DNA *in vitro* translate into tensions strong enough to drive large-scale genome folding on native chromatin. Jointly considering cohesin mechanics and biochemistry further enables us to explain how the DNA-binding protein CTCF modulates extrusion activity. By connecting single-molecule measurements with chromosome organization mechanisms, we thus provide a quantitative foundation for how physical conditions and regulatory proteins collectively shape genome folding.
