## Supplementary material for "Interplay of diffusive and active motion governs cohesin extrusion and CTCF barrier function": Dataset S1

### Sheet: Cohesin Table
Author, year	Paper URL	Assay type	Substrate	Flow	Force	Buffer / salt	ATP	Diffusivity	Extrusion velocity	Source	Extrusion sidedness	Notes / setup
Stigler 2016	https://pmc.ncbi.nlm.nih.gov/articles/PMC4856582/	Double-tethered	DNA	No flow	NR	500 mM KCl, 1 mM MgCl2	0 or 0.5 mM ATP tested; diffusion coefficient ATP-independent	3.8 +/- 0.2 um2/s	NR	Text; Fig. 3B; ATP check in Fig. S3B	NR (diffusion only)	S. pombe cohesin tetramer plus Mis4/Ssl3 loader; topologically loaded cohesin. ATP condition is not `+/-0.5 mM ATP` as a single condition; ATP independence was tested separately. Setup: cohesin was loaded/aligned in 30 mM KCl, 25 mM NaCl, 1 mM MgCl2 with 0.5 mM ATP; loading efficiency required at least 10 mM KCl and was inhibited above 80 mM KCl.
Stigler 2016	https://pmc.ncbi.nlm.nih.gov/articles/PMC4856582/	Double-tethered + roadblock	Nucleosome-bound DNA	No flow	NR	100-250 mM KCl, 1 mM MgCl2	0.5 mM ATP during loading	NR	NR	Text; Fig. 5; Fig. S6	NR (diffusion/roadblock only)	Nucleosomes slowed or blocked cohesin diffusion; exact effective diffusion rate not extracted here.
Kanke 2016	https://pmc.ncbi.nlm.nih.gov/articles/PMC5167340/	Double-tethered	DNA	No flow	NR	100 mM KCl, 1 mM MgCl2	1 mM ATP	0.16 +/- 0.01 um2/s	NR	Fig. 1E	NR (diffusion/translocation only)	Human cohesin tetramer loaded with Scc2-Scc4. Loading: 30 mM NaCl, 1 mM MgCl2, 0.5 mM ATP; wash: 300 mM NaCl; imaging buffer shown in Buffer column.
Kanke 2016	https://pmc.ncbi.nlm.nih.gov/articles/PMC5167340/	Double-tethered	DNA	No flow	NR	100 mM KCl, 1 mM MgCl2	1 mM ATP	0.13 +/- 0.01 um2/s	NR	Fig. 1F	NR (diffusion/translocation only)	WT+ATP condition; same loading/wash as above.
Kanke 2016	https://pmc.ncbi.nlm.nih.gov/articles/PMC5167340/	Double-tethered	DNA	No flow	NR	750 mM KCl, 1 mM MgCl2	1 mM ATP	0.75 +/- 0.01 um2/s	NR	Fig. 1E	NR (diffusion/translocation only)	High-salt imaging condition; same loading/wash as above.
Kanke 2016	https://pmc.ncbi.nlm.nih.gov/articles/PMC5167340/	Double-tethered	DNA	No flow	NR	100 mM KCl, 1 mM MgCl2	1 mM ATP	0.19 +/- 0.01 um2/s	NR	Fig. 2B	NR (diffusion/translocation only)	Cohesin alone; same loading/wash as above.
Kanke 2016	https://pmc.ncbi.nlm.nih.gov/articles/PMC5167340/	Double-tethered	DNA	No flow	NR	100 mM KCl, 1 mM MgCl2	1 mM ATP	0.04 +/- 0.01 um2/s	NR	Fig. 2B	NR (diffusion/translocation only)	+Wapl-Pds5; same loading/wash as above.
Kanke 2016	https://pmc.ncbi.nlm.nih.gov/articles/PMC5167340/	Double-tethered	DNA	No flow	NR	100 mM KCl, 1 mM MgCl2	1 mM ATP	0.228 +/- 0.017 um2/s	NR	Fig. 2D	NR (diffusion/translocation only)	Acetylated cohesin; same loading/wash as above.
Kanke 2016	https://pmc.ncbi.nlm.nih.gov/articles/PMC5167340/	Double-tethered	DNA	No flow	NR	100 mM KCl, 1 mM MgCl2	1 mM ATP	0.102 +/- 0.003 um2/s	NR	Fig. 2C	NR (diffusion/translocation only)	Acetylated cohesin + Wapl-Pds5; same loading/wash as above.
Kanke 2016	https://pmc.ncbi.nlm.nih.gov/articles/PMC5167340/	Double-tethered	DNA	No flow	NR	100 mM KCl, 1 mM MgCl2	1 mM ATP	0.030 +/- 0.003 um2/s	NR	Fig. 2D	NR (diffusion/translocation only)	Acetylated cohesin + Wapl-Pds5 + Sororin; standard Sororin comparison.
Kanke 2016	https://pmc.ncbi.nlm.nih.gov/articles/PMC5167340/	Double-tethered	DNA	No flow	NR	100 mM KCl, 5 mM MgCl2 during mock kinase reaction; then 100 mM KCl, 1 mM MgCl2 imaging	1 mM ATP	0.022 +/- 0.003 um2/s	NR	Fig. 3A; Fig. 3C	NR (diffusion/translocation only)	Acetylated cohesin + Wapl-Pds5 + Sororin; buffer-treated control for kinase comparisons.
Kanke 2016	https://pmc.ncbi.nlm.nih.gov/articles/PMC5167340/	Double-tethered	DNA	No flow	NR	100 mM KCl, 5 mM MgCl2 during kinase reaction; then 100 mM KCl, 1 mM MgCl2 imaging	1 mM ATP	0.071 +/- 0.006 um2/s	NR	Fig. 3A	NR (diffusion/translocation only)	Acetylated cohesin + Wapl-Pds5 + Sororin + Plk1.
Kanke 2016	https://pmc.ncbi.nlm.nih.gov/articles/PMC5167340/	Double-tethered	DNA	No flow	NR	100 mM KCl, 5 mM MgCl2 during kinase reaction; then 100 mM KCl, 1 mM MgCl2 imaging	1 mM ATP	0.028 +/- 0.003 um2/s	NR	Fig. 3A	NR (diffusion/translocation only)	Acetylated cohesin + Wapl-Pds5 + Sororin + Plk1 + BI inhibitor.
Kanke 2016	https://pmc.ncbi.nlm.nih.gov/articles/PMC5167340/	Double-tethered	DNA	No flow	NR	100 mM KCl, 5 mM MgCl2 during kinase reaction; then 100 mM KCl, 1 mM MgCl2 imaging	1 mM ATP	0.099 +/- 0.008 um2/s	NR	Fig. 3C	NR (diffusion/translocation only)	Acetylated cohesin + Wapl-Pds5 + Sororin + Aurora B.
Kim 2019	https://pmc.ncbi.nlm.nih.gov/articles/PMC7387118/	Single-tethered	DNA	Flow	0.3 pN	50 mM NaCl, 2 mM MgCl2	1 mM ATP	NR	0.5 kb/s	Text; Fig. 1F-H	Claimed symmetric/bidirectional; single-tethered rate assay does not itself resolve sidedness	Human recombinant cohesin-NIPBLc; imaging buffer.
Kim 2019	https://pmc.ncbi.nlm.nih.gov/articles/PMC7387118/	Single-tethered	DNA	Flow	0.6 pN	50 mM NaCl, 2 mM MgCl2	1 mM ATP	NR	~0.18 kb/s	Figure estimate; Fig. 1H	Claimed symmetric/bidirectional; single-tethered rate assay does not itself resolve sidedness	Human recombinant cohesin-NIPBLc; text reports slower compaction at 0.6 pN but does not state the numeric rate.
Kim 2019	https://pmc.ncbi.nlm.nih.gov/articles/PMC7387118/	Single-tethered	Nucleosome-bound DNA	Flow	0.3 pN	50 mM NaCl, 2 mM MgCl2	1 mM ATP	NR	0.5 kb/s	Text; Fig. 2F	Claimed symmetric/bidirectional; single-tethered rate assay does not itself resolve sidedness	Human recombinant cohesin-NIPBLc; 1-6 nucleosomes per DNA; force label from Fig. 2D/F.
Kim 2019	https://pmc.ncbi.nlm.nih.gov/articles/PMC7387118/	Single-tethered	Nucleosome-bound DNA	Flow	0.6 pN	50 mM NaCl, 2 mM MgCl2	1 mM ATP	NR	~0.25 kb/s	Figure estimate; Fig. 2F	Claimed symmetric/bidirectional; single-tethered rate assay does not itself resolve sidedness	Human recombinant cohesin-NIPBLc; 1-6 nucleosomes per DNA; approximate median visually extracted from the plotted rate.
Kim 2019	https://pmc.ncbi.nlm.nih.gov/articles/PMC7387118/	Double-tethered	DNA	No flow after capture	NR	50 mM NaCl, 2 mM MgCl2	0 or 1 mM ATP; ATP-independent	0.02 +/- 0.003 um2/s	NR	Text; Fig. S3E-F	NR (diffusion only)	Diffusion measured for cohesin-NIPBLc.
Kim 2019	https://pmc.ncbi.nlm.nih.gov/articles/PMC7387118/	Double-tethered	DNA	Flow / no-flow imaging	NR	50 mM NaCl, 2 mM MgCl2	1 mM ATP	NR	0.5 kb/s	Text; Fig. 3D-E	Double-sided / symmetric-bidirectional	Mean loop size ~33 kb reported separately from rate. High-salt wash condition: 500 mM NaCl disrupted loops/compaction; no rate measurement extracted.
Kim 2019	https://pmc.ncbi.nlm.nih.gov/articles/PMC7387118/	Single-tethered	DNA	Flow	~0.3 pN	25 mM NaCl, 2 mM MgCl2	1 mM ATP	NR	~0.38 kb/s	Figure estimate; Fig. S4C	Claimed symmetric/bidirectional; single-tethered rate assay does not itself resolve sidedness	Low-salt force comparison; approximate value visually extracted from plotted rate.
Kim 2019	https://pmc.ncbi.nlm.nih.gov/articles/PMC7387118/	Single-tethered	DNA	Flow	~0.8 pN	25 mM NaCl, 2 mM MgCl2	1 mM ATP	NR	~0.23 kb/s	Figure estimate; Fig. S4C	Claimed symmetric/bidirectional; single-tethered rate assay does not itself resolve sidedness	Low-salt force comparison; approximate value visually extracted from plotted rate.
Davidson 2019	https://doi.org/10.1126/science.aaz3418	Double-tethered	DNA	Flow-in / perpendicular flow; no-flow examples shown	NR	50 mM NaCl, 1 mM MgCl2	5 mM ATP	NR	1 kb/s	Text; Fig. 1J; Methods	Double-sided / symmetric-bidirectional	HeLa cohesin + NIPBL-MAU2; Fig. 1B/F and Methods describe perpendicular flow/protein flow-in, while Fig. 1H and Fig. S2 show loop formation can occur when flow is paused. Fig. 1J rates are not explicitly split by flow state. Maximal observed rate 2.1 kb/s kept in notes, not as a separate mean. High-salt wash condition: 300 mM NaCl, 1 mM MgCl2 caused rapid loop loss; 1/133 loops persisted in earli…
Davidson 2019	https://doi.org/10.1126/science.aaz3418	Double-tethered	DNA	Flow-in / perpendicular flow; no-flow examples shown	NR	50 mM NaCl, 1 mM MgCl2	5 mM ATP	NR	0.8 kb/s	Text; Fig. 1J; Methods	Double-sided / symmetric-bidirectional	Recombinant human cohesin-STAG1 + NIPBL-MAU2; Fig. 1J rates are not explicitly split by flow state.
Davidson 2019	https://doi.org/10.1126/science.aaz3418	Double-tethered	DNA	No flow	NR	50 mM NaCl, 1 mM MgCl2	5 mM ATP	NR	NR	Fig. 1 / Methods; no rate extracted	Double-sided / symmetric-bidirectional when loops observed	No-flow comparison row.
Golfier 2020	https://doi.org/10.7554/eLife.53885	Surface-tethered	DNA	Flow	Stall: 0.18 +/- 0.03 pN	50 mM KCl, 2.5 mM MgCl2	2 mM ATP	NR	1.94 +/- 0.26 kb/s	Text; Fig. 2C-D	Double-sided / symmetric	Xenopus H3-H4-depleted interphase extract; cohesin assigned by depletion/staining.
Higashi 2021	https://doi.org/10.7554/eLife.67530	Double-tethered	DNA	Continuous flow	NR	50 mM NaCl, 2 mM MgCl2	5 mM ATP	NR	~1 kb/s	Text; Fig. 4B	Double-sided / symmetric	Fission yeast cohesin + Mis4/Ssl3 loader; maximum 2.4 kb/s.
Bauer 2021	https://doi.org/10.1016/j.cell.2021.09.016	Double-tethered	DNA	Perpendicular flow / flow-in	NR	50 mM NaCl, 2.5 mM MgCl2	5 mM ATP	NR	~0.8 kb/s	Figure estimate; Fig. 1M; Methods	NR (double-tethered LE rate; sidedness not resolved here)	Human recombinant cohesin-STAG1 + NIPBL-MAU2; SMC1 wt control distribution. Central value estimated from violin/dot plot; source data not publicly attached.
Bauer 2021	https://doi.org/10.1016/j.cell.2021.09.016	Double-tethered	DNA	Perpendicular flow / flow-in	NR	50 mM NaCl, 2.5 mM MgCl2	5 mM ATP	NR	~0.4 kb/s	Figure estimate; Fig. 1M; Methods	NR (double-tethered LE rate; sidedness not resolved here)	Human recombinant cohesin-STAG1 + NIPBL-MAU2; SMC1 delta58-62 DNA-binding-site mutant. Central value estimated from violin/dot plot; source data not publicly attached.
Bauer 2021	https://doi.org/10.1016/j.cell.2021.09.016	Double-tethered	DNA	Perpendicular flow / flow-in	NR	50 mM NaCl, 2.5 mM MgCl2	5 mM ATP	NR	~0.8 kb/s	Figure estimate; Fig. 1M; Methods	NR (double-tethered LE rate; sidedness not resolved here)	Human recombinant cohesin-STAG1 + NIPBL-MAU2; SMC3 wt control distribution. Central value estimated from violin/dot plot; source data not publicly attached.
Bauer 2021	https://doi.org/10.1016/j.cell.2021.09.016	Double-tethered	DNA	Perpendicular flow / flow-in	NR	50 mM NaCl, 2.5 mM MgCl2	5 mM ATP	NR	~0.4 kb/s	Figure estimate; Fig. 1M; Methods	NR (double-tethered LE rate; sidedness not resolved here)	Human recombinant cohesin-STAG1 + NIPBL-MAU2; SMC3 2E DNA-binding-site mutant. Central value estimated from violin/dot plot; source data not publicly attached.
Davidson 2023	https://pmc.ncbi.nlm.nih.gov/articles/PMC10132984/	Double-tethered + CTCF	DNA	No flow for classification	0.04-0.08 pN comparison range; complete N-side blocking near 0.14 pN	50 mM NaCl, 2.5 mM MgCl2	5 mM ATP	NR	0.77 kb/s before encounter; 0.71 kb/s after direction switch	Text; Extended Data Fig. 10a; source data; Methods	Single-sided at a time; direction-switch events after N-side CTCF encounter	HeLa cohesin + NIPBL-MAU2; medians from source data. CTCF N-side encounters blocked 45 +/- 9% of events in Fig. 2e.
Davidson 2023	https://pmc.ncbi.nlm.nih.gov/articles/PMC10132984/	Double-tethered + CTCF	DNA	No flow for classification	Variable; N-side passing events	50 mM NaCl, 2.5 mM MgCl2	5 mM ATP	NR	0.78 kb/s before encounter; 0.93 kb/s after passing CTCF	Text; Extended Data Fig. 10b; source data; Methods	Single-sided at a time; passing events after N-side CTCF encounter	HeLa cohesin + NIPBL-MAU2; medians from source data. Paper reports no significant rate change after passing N-terminally oriented CTCF.
Davidson 2023	https://pmc.ncbi.nlm.nih.gov/articles/PMC10132984/	Double-tethered + CTCF	DNA	No flow for classification	0.04-0.08 pN comparison range; C-side passing events	50 mM NaCl, 2.5 mM MgCl2	5 mM ATP	NR	0.99 kb/s before encounter; 1.08 kb/s after passing CTCF	Text; Extended Data Fig. 10c; source data; Methods	Single-sided at a time; passing events after C-side CTCF encounter	HeLa cohesin + NIPBL-MAU2; medians from source data. CTCF C-side encounters blocked 16 +/- 7% of events in Fig. 2e; paper reports no significant rate change after passing C-terminally oriented CTCF.
Davidson 2023	https://pmc.ncbi.nlm.nih.gov/articles/PMC10132984/	Double-tethered	DNA	No flow for classification	NR	50 mM NaCl, 2.5 mM MgCl2	5 mM ATP	NR	0.99-1.04 kb/s	Extended Data Fig. 10b-c; source data; Methods	NR (control LE rate)	HeLa cohesin + NIPBL-MAU2; no-roadblock control medians from source data used for comparison to CTCF-passing events.
Davidson 2023	https://pmc.ncbi.nlm.nih.gov/articles/PMC10132984/	Double-tethered + dCas9	DNA	No flow for classification	0.04-0.08 pN comparison range	50 mM NaCl, 2.5 mM MgCl2	5 mM ATP	NR	NR	Text; Fig. 2e; Methods	NR	dCas9 control blocked 5 +/- 10% of loop-extrusion encounters.
Davidson 2023	https://pmc.ncbi.nlm.nih.gov/articles/PMC10132984/	Double-tethered + diffusion	DNA	No flow imaging	NR	125 mM NaCl, 125 mM KCl, 1 mM MgCl2	NR	NR	NR	Text; Fig. 1e-h; Extended Data Fig. 2; Methods	NR (diffusion only)	Imaging after CTCF loading and cohesin loading/wash: CTCF loaded in CL100/CL150; cohesin loaded in 50 mM NaCl + 50 mM KCl; final imaging after 125 mM NaCl + 125 mM KCl wash. Cohesin diffusion is classified as blocked/passing; the reported diffusion coefficient, 0.32 +/- 0.1 kb2/s, is for CTCF, not cohesin.
Zhang 2023	https://doi.org/10.1016/j.molcel.2023.07.006	Single-tethered	DNA	Flow	~0.2 pN	50 mM NaCl, 2 mM MgCl2	1 mM ATP	NR	0.56 +/- 0.13 kb/s	Text; Fig. 1K	NR (single-tethered; sidedness not resolved)	Human cohesin-NIPBLc; CTCF N orientation, pre-collision.
Zhang 2023	https://doi.org/10.1016/j.molcel.2023.07.006	Single-tethered	DNA	Flow	~0.2 pN	50 mM NaCl, 2 mM MgCl2	1 mM ATP	NR	0.20 +/- 0.09 kb/s	Text + figure unit check; Fig. 1K	NR (single-tethered; sidedness not resolved)	CTCF N orientation, post-collision. Body text prints bp/s, but Fig. 1K axis and fold-change are consistent with kb/s.
Zhang 2023	https://doi.org/10.1016/j.molcel.2023.07.006	Single-tethered	DNA	Flow	~0.2 pN	50 mM NaCl, 2 mM MgCl2	1 mM ATP	NR	0.61 +/- 0.21 kb/s	Text; Fig. 1K	NR (single-tethered; sidedness not resolved)	CTCF C orientation, pre-collision.
Zhang 2023	https://doi.org/10.1016/j.molcel.2023.07.006	Single-tethered	DNA	Flow	~0.2 pN	50 mM NaCl, 2 mM MgCl2	1 mM ATP	NR	1.42 +/- 0.70 kb/s	Text + figure unit check; Fig. 1K	NR (single-tethered; sidedness not resolved)	CTCF C orientation, post-collision. Body text prints bp/s, but Fig. 1K axis and fold-change are consistent with kb/s.
Zhang 2023	https://doi.org/10.1016/j.molcel.2023.07.006	Single-tethered	DNA	Flow	~0.2 pN	50 mM NaCl, 2 mM MgCl2	1 mM ATP	NR	0.42 +/- 0.31 kb/s	Text; Fig. 5D-F	NR (single-tethered; sidedness not resolved)	R-loop-containing Airn concatemer substrate; substrate column kept as DNA, R-loop detail in notes.
Barth 2025 (Cell)	https://doi.org/10.1016/j.cell.2024.12.020	Double-tethered	DNA	No flow imaging after flow-in	NR	50 mM NaCl, 2.5 mM MgCl2	1 mM ATP	NR	~0.35 kb/s	Figure estimate; Fig. S1N; Text; Fig. 1D; STAR Methods	Single-sided/asymmetric phases; bidirectional traces via direction switching	Human cohesin-STAG1 + NIPBL-MAU2; NIPBL-MAU2:cohesin ratios pooled in rate panel. Active extrusion phases lasted 16 +/- 17 s, loop diffusion phases 41 +/- 44 s, and loop slipping phases 20 +/- 15 s (median +/- SD; Fig. 1D).
Barth 2025 (Cell)	https://doi.org/10.1016/j.cell.2024.12.020	Double-tethered	DNA	No flow imaging after flow-in	NR	25 mM NaCl, 2.5 mM MgCl2	1 mM ATP	~0.7-0.8 kb2/s (loop diffusion)	~0.85 kb/s	Figure estimate; Fig. S1N; Fig. S5H; Text; STAR Methods	Single-sided/asymmetric phases; bidirectional traces via direction switching	Human cohesin with NIPBL-DeltaN; NIPBL-DeltaN:cohesin ratios pooled in rate panel. Diffusion value is for loop diffusion phases, not free cohesin diffusion along DNA; Fig. S5H reports similar loop diffusion constants with NIPBL-DeltaN present or absent.
Barth 2025 (Cell)	https://doi.org/10.1016/j.cell.2024.12.020	Double-tethered	DNA	No flow imaging after flow-in	NR	25 mM NaCl, 2.5 mM MgCl2	1 mM ATP	NR	~0.5 kb/s	Figure estimate; Fig. S1N; Text; Fig. S4; STAR Methods	Single-sided/asymmetric phases; bidirectional traces via direction switching	Human cohesin-STAG1 + NIPBL-MAU2; NIPBL-MAU2:cohesin ratios pooled in rate panel. Paper states the lower-salt/NIPBL-DeltaN comparison did not substantially change loop-extrusion dynamics.
Barth 2025 (Mol Cell)	https://doi.org/10.1016/j.molcel.2025.11.001	Double-tethered	DNA	Flow	NR	30 mM NaCl, 2.5 mM MgCl2	1 mM ATP	NR	NR	Text; Fig. 1C-E; STAR Methods	Single-sided at a time; bidirectional over traces via side switching	Human cohesin-STAG1 + NIPBL-MAU2. Surface-tethered fluorescence loop-extrusion assay; DNA biotinylated at both ends. Paper explicitly defines cohesin as asymmetric, extruding from one side at a time, but bidirectional across successive phases.
Barth 2025 (Mol Cell)	https://doi.org/10.1016/j.molcel.2025.11.001	Double-tethered	DNA	Flow	NR	30 mM NaCl, 2.5 mM MgCl2; 2 uM CTCF NTR	1 mM ATP	NR	NR (rate unchanged; numeric value not extracted)	Text; Fig. 1D-E; Fig. S1B; STAR Methods	Mostly single-sided/unidirectional traces under NTR	Surface-tethered fluorescence loop-extrusion assay. CTCF NTR decreased active extrusion phase frequency ~3-fold and reduced direction-changing traces from 35% to 12%; extrusion rate during active phases remained unchanged.
Barth 2025 (Mol Cell)	https://doi.org/10.1016/j.molcel.2025.11.001	Double-tethered	DNA	Flow	NR	30 mM NaCl, 2.5 mM MgCl2; 2 uM YDF peptide	1 mM ATP	NR	NR (rate unchanged; numeric value not extracted)	Text; Fig. 2D-E; Fig. S3B; STAR Methods	Biased toward single-sided/unidirectional extrusion	Surface-tethered fluorescence loop-extrusion assay. YDF peptide decreased frequency of active extrusion phases ~1.5-fold; rate unchanged in supplement.
Barth 2025 (Mol Cell)	https://doi.org/10.1016/j.molcel.2025.11.001	Double-tethered	DNA	Flow	NR	30 mM NaCl, 2.5 mM MgCl2; 2 uM KTYQR peptide	1 mM ATP	NR	NR	Text; Fig. 3D-G; STAR Methods	NR / strongly inhibited	Surface-tethered fluorescence loop-extrusion assay. KTYQR peptide strongly inhibited loop-extrusion activity; numeric extrusion rate not extracted into this table.
Glaser 2025 (Cell)	https://doi.org/10.1016/j.cell.2025.08.028	Double-tethered	DNA	No flow imaging after flow-in	NR	50 mM NaCl	0	0.015 +/- 0.002 um2/s	NR	Text; Fig. S1E; STAR Methods	NR / strongly inhibited	Purified S. cerevisiae cohesin. Fig. S1 labels report 2D instead of D
Glaser 2025 (Cell)	https://doi.org/10.1016/j.cell.2025.08.028	Double-tethered	DNA	No flow imaging after flow-in	NR	100 mM NaCl	0	0.025 +/- 0.0025 um2/s	NR	Text; Fig. S1E; STAR Methods	NR / strongly inhibited	Purified S. cerevisiae cohesin. Fig. S1 labels report 2D instead of D
Glaser 2025 (Cell)	https://doi.org/10.1016/j.cell.2025.08.028	Double-tethered	DNA	No flow imaging after flow-in	NR	250 mM KGlu	0	0.11 +/- 0.005 um2/s	NR	Text; Fig. S1E; STAR Methods	NR / strongly inhibited	Purified S. cerevisiae cohesin. Fig. S1 labels report 2D instead of D
Glaser 2025 (Cell)	https://doi.org/10.1016/j.cell.2025.08.028	Double-tethered	DNA	No flow imaging after flow-in	NR	250 mM NaCl	0	0.385 +/- 0.035 um2/s	NR	Text; Fig. S1E; STAR Methods	NR / strongly inhibited	Purified S. cerevisiae cohesin. Fig. S1 labels report 2D instead of D
Glaser 2025 (Cell)	https://doi.org/10.1016/j.cell.2025.08.028	Double-tethered	DNA	No flow imaging after flow-in	NR	500 mM NaCl	0	1.325 +/- 0.105 um2/s	NR	Text; Fig. S1E; STAR Methods	NR / strongly inhibited	Purified S. cerevisiae cohesin. Fig. S1 labels report 2D instead of D

### Sheet: README
Cohesin in vitro conditions table
Generated from	/Users/fudenber/Documents/force-dependent-extrusion/output/tables/cohesin_in_vitro_conditions_with_sources.md
Rows	49
Notes
NR	Not reported or not yet extracted into the table.
Approximate values	Tilde (~) indicates an approximate value; figure-estimated values are explicitly labelled in the Source column.
Sidedness column	Records the study interpretation when stated, and notes when a specific assay could not itself resolve sidedness.
Source column	Contains the text/figure location used for each rate or condition value.
